# One-carbon metabolism is required for epigenetic stability in the mouse placenta

**DOI:** 10.1101/2023.04.04.535221

**Authors:** Claire E. Senner, Ziqi Dong, Miguel R. Branco, Erica D. Watson

**Affiliations:** Centre for Trophoblast Research, University of Cambridge, Cambridge UK; Department of Physiology, Development, and Neuroscience, University of Cambridge, Cambridge UK; Centre for Genomics and Child Health, Blizard Institute, Faculty of Medicine and Dentistry, Queen Mary University of London, London UK

## Abstract

One-carbon metabolism, including the folate cycle, has a crucial role in fetal development though its molecular function is complex and unclear. The hypomorphic *Mtrr^gt^* allele is known to disrupt one-carbon metabolism, and thus methyl group availability, leading to several developmental phenotypes (e.g., neural tube closure defects, fetal growth anomalies). Remarkably, previous studies showed that some of the phenotypes were transgenerationally inherited. Here, we explored the genome-wide epigenetic impact of one-carbon metabolism in placentas associated with fetal growth phenotypes and determined whether specific DNA methylation changes were inherited. Firstly, methylome analysis of *Mtrr^gt/gt^* homozygous placentas revealed genome-wide epigenetic instability. Several DMRs were identified including at the *Cxcl1* gene promoter and at the *En2* gene locus, which may have phenotypic implications. Importantly, we discovered hypomethylation and ectopic expression of a subset of ERV elements throughout the genome of *Mtrr^gt/gt^* placentas with broad implications for genomic stability. Next, we determined that sperm DMRs in males from the *Mtrr^gt^* model were reprogrammed in the placenta with little evidence of direct or transgenerational germline DMR inheritance. However, some sperm DMRs were associated with placental gene misexpression despite normalisation of DNA methylation, suggesting the inheritance of an alternative epigenetic mechanism. Integration of published histone ChIP-seq datasets with sperm methylome and placenta transcriptome data from the *Mtrr^gt^* model point towards H3K4me3 deposition at key loci suggesting that histone modifications might play a role in epigenetic inheritance in this context. This study sheds light on the mechanistic complexities of one-carbon metabolism in development and epigenetic inheritance.
