## Supplementary Data File 1 for "One-carbon metabolism is required for epigenetic stability in the mouse placenta"

### Sheet: hypo gtgt PN
Chromosome	Start	End	Feature	P-value	FDR	Log2 Fold Change		Notes
2	154354001	154354500	Cdk5rap1	9.66082e-09	0.0052389	-1.41039		IAPLTR1_Mm
4	134160001	134160500	Cep85	1.94426e-10	0.000158151	-2.27465		RLTR4_MM-int
6	12609001	12609500	Thsd7a	1.25332e-07	0.047053	-2.09153		ORR1B2
11	88895501	88896000	null	1.12648e-09	0.000785406	-1.90618		RLTR4_MM-int
11	88896001	88896500	null	1.2845e-11	2.08969e-05	-2.52435		RLTR4_MM-int. RLTR4_Mm
18	30267001	30267500	Gm49980	1.42327e-10	0.000138927	-2.78137		RLTR4_MM-int. RLTR4_Mm
18	30267501	30268000	Gm49980	7.60248e-09	0.00463804	-2.02391		RLTR4_MM-int
18	30268001	30268500	Gm49980	1.99247e-08	0.00884033	-1.49223		RLTR4_MM-int
	gtgt PN vs C57Bl/6J EdgeR, p<0.05, with multiple testing correction, Log2 Fold Change >1

### Sheet: hyper gtgt PN
Chromosome	Start	End	Feature	P-value	FDR	Log2 Fold Change
1	24612001	24612500	Gm28439	1.40263e-08	0.00684559	4.36182
1	24612501	24613000	Gm10222	1.39937e-10	0.000138927	3.47744
5	28168501	28169000	En2	2.80438e-23	1.36869e-16	2.15907
5	28169001	28169500	En2	3.42474e-14	8.35731e-08	2.05336
12	24357001	24357500	null	5.1035e-08	0.0207566	2.3428
	gtgt PN vs C57Bl/6J EdgeR, p<0.05, with multiple testing correction, Log2 Fold Change >1

### Sheet: hypo gtgt FGR
Chromosome	Start	End	Feature	P-value	FDR	Log2 Fold Change		Notes
5	90891001	90891500	Cxcl1	2.09434e-08	0.0146022	-1.89839		promoter
11	6006501	6007000	Camk2b	6.75156e-10	0.000549189	-2.14336		RLTR4_MM-int
11	78490501	78491000	Sarm1	3.72935e-08	0.0227516	-1.61404		intragenic
11	88895501	88896000	null	2.87026e-17	7.00422e-11	-3.21404		RLTR4_MM-int
11	88896001	88896500	null	4.06608e-12	4.96118e-06	-3.00238		RLTR4_MM-int. RLTR4_Mm
13	94025001	94025500	null	7.4118e-08	0.040193	-1.77678		IAPLTR2
18	30267001	30267500	Gm49980	3.62143e-14	5.89153e-08	-4.14773		RLTR4_MM-int. RLTR4_Mm
	gtgt FGR vs C57Bl/6J EdgeR, p<0.05, with multiple testing correction, Log2 Fold Change >1

### Sheet: hyper gtgt FGR
Chromosome	Start	End	Feature	P-value	FDR	Log2 Fold Change
5	28168501	28169000	En2	1.58766e-19	7.74865e-13	2.00329
5	28169001	28169500	En2	1.40149e-10	0.000136801	1.70416
	gtgt FGR vs C57Bl/6J EdgeR, p<0.05, with multiple testing correction, Log2 Fold Change >1

### Sheet: hyper ++ F2 PN
Chromosome	Start	End	Feature	P-value	FDR	Log2 Fold Change
5	15671001	15671500	null	4.31967e-11	8.89275e-05	1.69623
	+/+ F2 PN vs C57Bl/6J EdgeR, p<0.05, with multiple testing correction, Log2 Fold Change >1

### Sheet: hypo ++ F2 FGE
Chromosome	Start	End	Feature	P-value	FDR	Log2 Fold Change
10	89881501	89882000	Anks1b	1.09444e-09	0.000981895	-6.10152
14	53040501	53041000	null	1.32763e-09	0.000981895	-6.12299
14	53111501	53112000	null	1.52684e-07	0.0354848	-2.41372
14	53114001	53114500	null	4.40402e-08	0.0126436	-2.57806
14	53385501	53386000	null	1.62929e-08	0.0061168	-3.1042
14	53416001	53416500	null	1.18612e-10	0.000289445	-3.03591
14	53686001	53686500	null	1.35486e-09	0.000981895	-3.20753
14	53691501	53692000	null	3.86971e-08	0.011804	-4.06223
17	58728501	58729000	A330072L02Rik	8.48666e-08	0.0230109	-5.8738
17	58730501	58731000	A330072L02Rik	2.63623e-08	0.0085775	-5.85881
	+/+ F2 FGE vs C57Bl/6J EdgeR, p<0.05, with multiple testing correction, Log2 Fold Change >1

### Sheet: hyper ++ F2 FGE
Chromosome	Start	End	Feature	P-value	FDR	Log2 Fold Change
3	102028501	102029000	null	9.26011e-08	0.0237866	5.29203
	+/+ F2 FGE vs C57Bl/6J EdgeR, p<0.05, with multiple testing correction, Log2 Fold Change >1
