## Supplementary Data File 2 for "One-carbon metabolism is required for epigenetic stability in the mouse placenta"

### Sheet: DE_RLTR4
TE locus	Chr	start	end	baseMean	log2FoldChange	lfcSE	stat	pvalue	padj	full-length_coordinates
RLTR4_MM-int:ERV1:LTR	1	131643314	131650874	46.7575	0.725879	0.228657	3.17453	0.00150079	0.0293597	chr1:131642566-131651620
RLTR4_MM-int:ERV1:LTR	1	191934309	191941896	107.297	1.4271	0.246112	5.7986	6.68726e-09	1.75566e-06	chr1:191933612-191942593
RLTR4_MM-int:ERV1:LTR	11	6006407	6007343	25.5228	0.979759	0.260596	3.75969	0.000170124	0.00606092	chr11:6005651-6011515
RLTR4_MM-int:ERV1:LTR	11	6007428	6008777	58.4606	1.24441	0.266118	4.67616	2.92299e-06	0.000269607
RLTR4_MM-int:ERV1:LTR	11	6008753	6010616	95.4518	1.1734	0.249356	4.70573	2.52954e-06	0.000244019
RLTR4_Mm:ERV1:LTR	11	6010759	6011515	46.8628	1.32839	0.233574	5.68725	1.291e-08	3.03403e-06
RLTR4_MM-int:ERV1:LTR	11	6750118	6757694	18.6901	1.53222	0.258231	5.93351	2.96519e-09	9.03737e-07	chr11:6749421-6758391
RLTR4_MM-int:ERV1:LTR	13	98986971	98994558	110.157	4.34452	0.248258	17.5	1.43314e-68	1.50694e-64	chr13:98986274-98995255
RLTR4_Mm:ERV1:LTR	15	76559816	76560513	15.2928	0.646902	0.20809	3.10876	0.00187877	0.0338276	chr15:76559816-76567002
RLTR4_MM-int:ERV1:LTR	15	76560513	76564037	72.1874	1.38539	0.262494	5.2778	1.30745e-07	2.23542e-05
RLTR4_Mm:ERV1:LTR	16	93697456	93698153	14.9377	0.993292	0.235959	4.20959	2.55831e-05	0.00151553	chr16:93697456-93706437
RLTR4_Mm:ERV1:LTR	17	35000212	35000512	18.4937	0.76083	0.251434	3.02596	0.00247846	0.0405935	NA
RLTR4_MM-int:ERV1:LTR	18	30267211	30269257	24.4246	1.03978	0.264642	3.92899	8.53022e-05	0.00364615	chr18:30266511-30272200
RLTR4_MM-int:ERV1:LTR	18	30269250	30271398	63.153	1.25639	0.224398	5.59895	2.15656e-08	4.82474e-06
RLTR4_MM-int:ERV1:LTR	19	38375718	38381227	87.6723	0.620321	0.209734	2.95766	0.00309986	0.0476187	chr19:38375021-38382083
RLTR4_MM-int:ERV1:LTR	2	57215108	57222695	188.72	4.61312	0.24545	18.7946	8.36189e-79	1.7585e-74	chr2:57214411-57223392
RLTR4_MM-int:ERV1:LTR	5	122193587	122199282	15.7531	0.827963	0.243367	3.40211	0.000668665	0.0163702	chr5:122192846-122200208
RLTR4_MM-int:ERV1:LTR	5	25238447	25238929	64.587	0.792433	0.194064	4.08336	4.43898e-05	0.00224403	chr5:25230698-25239670
RLTR4_MM-int:ERV1:LTR	5	44135056	44142644	62.453	1.25682	0.256678	4.89649	9.75649e-07	0.000114417	chr5:44134359-44143341
RLTR4_MM-int:ERV1:LTR	7	29621824	29623208	25.4427	0.799762	0.25716	3.10998	0.00187098	0.0337451	chr7:29615206-29623905
RLTR4_Mm:ERV1:LTR	8	85125854	85126147	24.6828	0.86548	0.226706	3.81763	0.000134739	0.00513641	chr8:85125854-85132242
RLTR4_MM-int:ERV1:LTR	8	85126428	85126733	45.0796	1.54546	0.265759	5.81525	6.05424e-09	1.63232e-06
RLTR4_MM-int:ERV1:LTR	8	85126735	85128505	161.124	0.749143	0.217731	3.44068	0.000580263	0.014822
RLTR4_MM-int:ERV1:LTR	X	55162716	55163106	51.4661	1.36122	0.26602	5.11698	3.10473e-07	4.44166e-05	NA
