## Supplementary Data File 3 for "One-carbon metabolism is required for epigenetic stability in the mouse placenta"

### Sheet: Sheet1
Published data used in this study
	Experiment type	Sample type	Target	Accession	Reference
	meDIP	Sperm	5meC	E-MTAB-8533	Blake et al, 2021
	ChIP-seq	ESC	H3K4me3	GEO: GSM769008	ENCODE
	ChIP-seq	ESC	H3K27me3	GEO: GSM1000089	ENCODE
	ChIP-seq	ESC	TET1	GEO: GSM611192	Williams et al, 2011
	ChIP-seq	TSC	H3K4me3	GEO: GSM1035382	Chuong et al, 2013
	ChIP-seq	TSC	H3K27me3	GEO: GSM1035386,GSM1035387	Chuong et al, 2013
	ChIP-seq	TSC	TET1	GEO: GSE109545	Chrysanthou et al, 2013
	Hi-C	ESC	-	GEO: GSM2533818,GSM2533819,GSM2533820,GSM2533821	Bonev et al, 2017
	Hi-C	TSC	-	E-MTAB-6585	Schoenfelder et al, 2018
	ChIP-seq	Prospermatogonia	H3K4me3	GSE148150	Shirane et al, 2020
	ChIP-seq	E7.5 ExE	H3K4me3	GSE124216	Hanna et al, 2019
